# Calculating Muscular Driven Speed Estimates for *Tyrannosaurus*

**DOI:** 10.1101/2024.06.13.596099

**Authors:** Adrian T. Boeye, Scott Swann

## Abstract

Top speed estimates of extinct dinosaurs have been of long-standing interest to gain better understanding of the animals’ lifestyle and ecology. *Tyrannosaurus rex* top speeds have been examined using a wide range of methods that draw on more traditional biomechanical formulas, computer simulations, and allometric equations based on mass. However, these calculations may be made more precise using input from contemporary research on anatomy and biomechanics that account for mass allometry and scaling. This study builds on existing studies in anatomy, biomechanical data, and established equations for locomotion to calculate a muscular driven range of top speed for several (n=4) specimens that had sufficient data to undertake this work. When properly refined with additional data on muscle mass allometry and scaling, several adult specimens of *T. rex* could confidently be placed in a range of top speed from 7.7 to 10.5 m/s, and possibly up to 10.7 m/s. Additionally, a younger specimen of *T. rex* was analyzed and found to have a higher top speed than the adult *T. rex* at 6.3 to 14.5 m/s. Although the estimated top speeds in this study are slower than some previous estimates, these results find some support for slow running gaits and reinforce interpretations of *T. rex* as an active and effective apex predator. Future work can build upon this study by investigating how muscular driven top speeds may affect ontogenetic niche partitioning and prey species regularly targeted by adult *T. rex*.
