## Supplementary File 1 for "Calculating Muscular Driven Speed Estimates for *Tyrannosaurus*"

### Sheet: Sheet1
	Leg Length		Length to 3rd met.		Normal Posture		Max Columnar		Stride	Stride (Run)	*max stride for BMRP. 2002.4.1
MOR 555	3.27		3.1		3		3.1065		8.99	9.021
exBHI 3033	3.40713		3.23		3.12581		3.23677		9.367	9.3993
FMNH PR2081	3.48097		3.3		3.19355		3.30692		9.57	9.603
BMRP 2002.4.1	2.2352		2.119		2.05065		2.12344		6.1451	6.16629	7.8509
Speed Formulas
		Ruiz and Torices	Max Columnar		Alexander	Max Columnar		Thulborn	Max Columnar			Christiansen
MOR 555		7.6646	7.35807		8.47855	8.13946		10.463	10.1822			10.443
exBHI 3033		7.82366	7.51077		8.6545	8.30838		10.6802	10.3935			10.649
FMNH PR 2081		7.90799	7.59172		8.74777	8.39792		10.7953	10.5055	*Max Stride		10.768
BMRP 2002.4.1		6.33686	6.08343		7.00981	6.72946		8.65051	8.41831	11.7844		14.517
Muscle Mass Allometry
MOR 555			Body Mass	w/ large tail	w/ slim tail	Legs Muscle mass	Legs Only		mCF mass	Legs and paired mCF		mCF mass (max)	legs with paired mCF (max estimate)				mcF reduced	Legs and Paired mCF			mCF mass (max)	legs with paired mCF (max estimate)
Bates et al. (2009)**			6072	6353.74	6237.6	1942.25	0.869		352.176	0.905		493.046	0.912				207.1	0.891			289.9	0.896
Hutchinson et al. (2011)***			5777	5906.6		1658.82	0.856		162	0.877		226.8	0.882
exBHI 3033
Bates et al. (2009)**			7655	8010.19	7863.9	2204.55	0.861		443.99	0.899		621.586	0.906				261.1	0.885			365.54	0.89
Hutchinson et al. (2011)***			5934	6087.6		1737.81	0.859		192	0.882		268.8	0.887
FMNH PR2081
"Lean Model"****			8400	8789.76	8629.2	1472	0.807		487.2	0.863		682.08	0.875				286.5	0.844			401.1	0.853
Hutchinson et al. (2011)***			9502	9617.2		2090.44	0.835		189	0.853		264.6	0.858
BMRP 2002.4.1
Hutchinson et al. (2011)***			639	666.2		188.049	0.811		34	0.858		47.6	0.868
